# Cytosolic GLUCOSE-6-PHOSPHATE DEHYDROGENASE 5 is a key player in redox homeostasis during oxidative stress and in oxidative stress-triggered activation of the salicylic acid pathway

**DOI:** 10.64898/2026.05.01.722190

**Authors:** Lug Trémulot, Emmanuelle Issakidis-Bourguet, Katrien Van der Kelen, Bert De Rybel, Jean-Philippe Reichheld, Frank Van Breusegem, Graham Noctor, Amna Mhamdi

## Abstract

Glucose-6-phosphate dehydrogenase (G6PDH) catalyzes the first step of the oxidative pentose phosphate pathway, generating NADPH to sustain redox metabolism and signaling. However, whether individual G6PDH isoforms directly regulate oxidative stress signaling remains unclear. To determine the contribution of the different Arabidopsis G6PDH isoforms to oxidative stress signaling, we introduced single T-DNA mutants into the catalase-deficient *cat2* background, a genetic system in which intracellular H_2_O_2_ production activates salicylic acid (SA)-dependent cell death and defense pathways. Interestingly, impairment of cytosolic, but not chloroplastic G6PDH activity suppressed *cat2*-triggered phenotypes, with loss of *G6PD5* function fully abolishing lesion formation. The *cat2 g6pd5* double mutant phenocopied the SA biosynthesis-deficient mutant *cat2 sid2* and showed reversion of defense responses as well as metabolomic and transcriptomic profiles to the wild-type state. Strikingly, despite the suppression of SA-dependent lesions, loss of G6PD5 activity does not appear to reduce stress intensity. On the contrary, *cat2 g6pd5* plants exhibit increased glutathione synthesis and oxidation, elevated expression of oxidative stress marker genes, and enhanced accumulation of reactive nitrogen species relative to *cat2*. Protein-protein interaction analyses revealed that G6PD5 associates with several redox and defense-related proteins. In particular, we confirmed a physical interaction between G6PD5 and thioredoxin h5, a key component of redox-dependent SA signaling. However, analysis of *cat2 trxh5* and *cat2 npr1* lines indicated that this interaction alone cannot explain the G6PD5-dependent control of SA responses. Our work reveals that cytosolic G6PD5 integrates redox metabolism with immune signaling to control plant responses to oxidative stress.
