## Supplementary Table S1 for "Cytosolic GLUCOSE-6-PHOSPHATE DEHYDROGENASE 5 is a key player in redox homeostasis during oxidative stress and in oxidative stress-triggered activation of the salicylic acid pathway": Supplementary Table S1.xlsx

### Sheet: Primers
Supplemental table 1: List of primers and their application. Primer sequences (5’ to 3’) are listed by name. For cloning, the attB sequences are in capital letters. If present, the stop codon is in both capital letters and bold. Sequences in lower case detail the CDS.
Primer name	Sequence (5'->3')	Use
G6PD5-F	ACGCGTCGACGGAAGATGGGTTCTGGTC	Cloning
G6PD5-R	CGGAATTCGACAATGTAGGAGGGATCC
G6PD5.1-F	GGGGACAAGTTTGTACAAAAAAGCAGGCTCCACCatgggttctggtcaatggcatatggag
G6PD5.1-R	GGGGACCACTTTGTACAAGAAAGCTGGGTCcaatgtaggagggatccaaa
G6PD5.1-Rst	GGGGACCACTTTGTACAAGAAAGCTGGGTCTTAcaatgtaggagggatccaaa
TRXh5-F	GGGGACAAGTTTGTACAAAAAAGCAGGCTCCACCatggccggtgaaggagaagtgattgc
TRXh5-R	GGGGACCACTTTGTACAAGAAAGCTGGGTCagcagaagctacaagaccac
M13pUCforward	CCCAGTCACGACGTTGTAAAACG	Cloning_Colony PCR_Sequencing
M13pUCreverse	AGCGGATAACAATTTCACACAGG
M13_FW	GTAAAACGACGGCCAG
M13_RV	CAGGAAACAGCTATGAC
T7prom	TAATACGACTCACTATAGGG
T7term	GCTAGTTATTGCTCAGCGG
p35S-F	CTATCCTTCGCAAGACCCTTC
eGFP-C	CATGGTCCTGCTGGAGTTCGTG
eGFP-N	CGTCGCCGTCCAGCTCGACCAG
RFP-R	GTACTGGAACTGGGGGGACAG
g6pd1-LP	CCTACATTTGCTGCAGCAGC	Genotyping
g6pd1-RP	AGTTCCTTCAAAGCCGGTGT
g6pd2-LP	GGCTTCACGTAGCCATACCA
g6pd2-RP	TGGTCATTCTTATCCGGAAA
g6pd3-LP	CCGCTATGGTCAAGGCAG
g6pd3-RP	TCGGGTGTTTAGTGCTTTCC
g6pd4-LP	CACACTTTCCTCAGCGATGA
g6pd4-RP	ATGATCAACACGGCAAGTCA
g6pd5-1-LP	CTTGTCGCCATGGAGAAACC
g6pd5-1-RP	ATTTGGGAAGGTTTGATTTGG
g6pd6-LP	CAAGGTGTCGCTATCCCTGAG
g6pd6-RP	AAAGGAAGTGTCAAAGTGAACAGC
g6pd5-2-LP	CACCACTTAGAACCCCTGGA
g6pd5-2-RP	CAAACTCCAAACTGGTGAAGAG
NewLB1	TGGACCGCTTGCTGCAACTCTC
LB_SAIL	GAAATGGATAAATAGCCTTGCTTCC
LB_GABI	CCCATTTGGACGTGAATGTAGACAC
rtG6PD1-F	AGGGCGTGGAGGTTACTTTG	RT-PCR analysis
rtG6PD1-R	TCCAAGATCTCCCCATCTCA
rtG6PD2-F	TCTCAAGAAGCAGCCAAGGTT		GGCTTCACGTAGCCATACCA
rtG6PD2-R	TACCCTCCACGTCCTTCAGT
rtG6PD3-F	GATGGACTAGGGTCATTGTCG
rtG6PD3-R	TCGGGTGTTTAGTGCTTTCC
rtG6PD4-F	CACACTTTCCTCAGCGATGA
rtG6PD4-R	GTGGTGCCTGAGCGTTATCT
rtG6PD5-F	AGTCACGGAAACTGGGAGTC
rtG6PD5-R	GACAAGGCAAAGAACCTGGA
rtG6PD6-F	ACGGATTGTTGTGGAGAAGC
rtG6PD6-R	CAAACTCGTTCCTTCCTTGC
ACTIN2-F	TTCCCTCAGCACATTCCAGCAG
ACTIN2-R	TTAACATTGCAAAGAGTTTCAAGG
qG6PD1_F	ATCGCAGCGACCTTAACCTT	qPCR analysis
qG6PD1_R	CCTCTCTCCTTCGATTGCAT
qG6PD2_F	TGACCGACATCGATCACTCT
qG6PD2_R	ACGACCAGACTTCCTCTGGA
qG6PD3_F	TGTGAGTTTGGATGCAGAGG
qG6PD3_R	TCCTCCTATGCTGTGGCTCT
qG6PD4_F	CTCCAGAAGTGGAAGCCTTG
qG6PD4_R	GCCTTGTCTACGATTCAAGCTC
qG6PD5_F	ACCGTGCAGAGTGAACTAGACC
qG6PD5_R	GTGTTGTTGGTCGCCTCTGAT
qG6PD6_F	CGTGGCGGATATTTTGACG
qG6PD6_R	CCCGGATATGCTCAGGTTTA
ICS1_F	TTGGTGGCGAGGAGAGTG
ICS1_R	CTTCCAGCTACTATCCCTGTCC
PR1_F	AGGCTAACTACAACTACGCTGCG
PR1_R	GCTTCTCGTTCACATAATTCCCAC
APX1_F	GCACTATTGGACGACCCTGT
APX1_R	AGCAAACCCAAGCTCAGAAA
GSTU24_F	GGCGAGTATGTTTGGGATG
GSTU24_R	TTCATCTCGAGGAGCAAGG
UGT74E2_F	GAATCGTCCTCATACCCGAAT
UGT74E2_R	GCTTTGGACCCATTTCAACA
HSP17_F	GGAGAAAGAAGATAAGAATGACACG
HSP17_R	TCAACACACCATTCTCCATCG
qACTIN2_F	CCGATCCAGACACTGTACTTCC
qACTIN2_R	CTGTACGGTAACATTGTGCTCAG
qUBC_Fw	TCCTCTTAACTGCGACTCAGG
qUBC_Rv	GCGAGGCGTGTATACATTTG
