## Supplementary Table S2 for "Cytosolic GLUCOSE-6-PHOSPHATE DEHYDROGENASE 5 is a key player in redox homeostasis during oxidative stress and in oxidative stress-triggered activation of the salicylic acid pathway": Supplementary Table S2.xlsx

### Sheet: Metabolites
Supplementary Table S2a: List of metabolites detected by GC-MS in this study. Metabolites with significant differential abundance between cat2 g6pd5 and cat2. GC-MS mean peak intensities raw values for characteristic MS fragments corrected for fresh weight and internal standard. For each genotype each column correspond to a biological replicate. Statistically significant difference between cat2 g…
Metabolite	Abbreviation	Col-0	Col-0	Col-0	Col-0 Average	Col-0 SE	cat2	cat2	cat2	cat2 average	cat2 SE	cat2 induced metabolites (FC cat2 relative to Col-0)	ttest vs Col-0	cat2 g6pd5	cat2 g6pd5	cat2 g6pd5	cat2 g6pd5 average	cat2 g6pd5 SE	ttest vs Col-0	ttest vs cat2	FC cat2 g6pd5 relative to cat2	FC cat2 g6pd5 relative to Col-0	cat2 sid2	cat2 sid2	cat2 sid2	cat2 sid2 average	cat2 sid2 SE	ttest vs Col-0	ttest vs cat2	FC cat2 sid2 relative to cat2
Gluconic acid 6TMS	Gluconic ac	1.42787e-05	1.4663e-05	1.74768e-05	1.54728e-05	1.00812e-06	0.000958331	0.00137962	0.00151186	0.00128327	0.000166894	82.9369	0.00161127	4.13247e-05	5.71333e-05	5.21348e-05	5.01976e-05	4.6652e-06	0.00189629	0.00179201	0.039117	3.24424	0.000166896	0.000132192	6.68513e-05	0.00012198	2.93285e-05	0.022172	0.00237306	0.0950539
2-Hydroxyglutaric acid 3TMS	2-Ohglutar	1.42787e-05	1.4663e-05	1.74768e-05	1.54728e-05	1.00812e-06	0.000232964	0.000310508	0.000247716	0.000263729	2.37739e-05	17.0447	0.000476835	3.23067e-05	5.23989e-05	7.58449e-05	5.35169e-05	1.25808e-05	0.0393832	0.00144674	0.202923	3.45876	6.23172e-05	4.65792e-05	7.58252e-05	6.15739e-05	8.45077e-06	0.00562883	0.00131629	0.233474
Salicylic acid 2TMS	Salicylic ac	1.42787e-05	1.4663e-05	1.74768e-05	1.54728e-05	1.00812e-06	7.3672e-05	0.000168818	0.000326358	0.000189616	7.36817e-05	12.2547	0.0773899	1.58211e-05	1.23292e-05	1.72062e-05	1.51188e-05	1.45101e-06	0.850966	0.0770057	0.079734	0.97712	1.63049e-05	4.65792e-05	1.13307e-05	2.47383e-05	1.10145e-05	0.449333	0.0913095	0.130465
Alpha-KetoGlutaric Acid MeOx 2 2TMS	A-ketoglu2	1.42787e-05	1.4663e-05	1.74768e-05	1.54728e-05	1.00812e-06	0.0001764	0.000136217	0.000185159	0.000165925	1.50678e-05	10.7236	0.000570178	7.92638e-05	8.18409e-05	0.000106025	8.90431e-05	8.52329e-06	0.00101725	0.011324	0.536646	5.7548	8.09047e-05	4.65792e-05	5.58831e-05	6.11223e-05	1.02493e-05	0.0113998	0.00453238	0.368373
Glucose-6-P MeOx 1 6TMS	Glucose-6P1	1.42787e-05	1.4663e-05	1.74768e-05	1.54728e-05	1.00812e-06	7.93879e-05	0.000101359	0.000261208	0.000147318	5.72969e-05	9.52108	0.0828722	7.70804e-05	9.18276e-05	1.72062e-05	6.20381e-05	2.28166e-05	0.111088	0.238914	0.421116	4.00948	1.63049e-05	4.65792e-05	1.13307e-05	2.47383e-05	1.10145e-05	0.449333	0.103546	0.167924
Mannitol 6TMS	Mannitol	1.42787e-05	1.4663e-05	1.74768e-05	1.54728e-05	1.00812e-06	5.95409e-05	0.000119934	0.000221259	0.000133578	4.71798e-05	8.63306	0.0665722	1.58211e-05	1.23292e-05	1.72062e-05	1.51188e-05	1.45101e-06	0.850966	0.0660844	0.113184	0.97712	0.000173288	0.000575719	3.39922e-05	0.000261	0.000162416	0.205148	0.493129	1.95391
Aminoadipic acid 3TMS	Aminoadipic	1.42787e-05	1.4663e-05	1.74768e-05	1.54728e-05	1.00812e-06	0.000130553	0.000119045	0.000144724	0.000131441	7.42622e-06	8.49492	0.000101798	1.58211e-05	1.23292e-05	1.72062e-05	1.51188e-05	1.45101e-06	0.850966	0.000104464	0.115024	0.97712	1.63049e-05	4.65792e-05	1.13307e-05	2.47383e-05	1.10145e-05	0.449333	0.00130374	0.188209
p-Coumaric acid 2TMS	P-Coumaric	1.42787e-05	1.4663e-05	1.74768e-05	1.54728e-05	1.00812e-06	0.000148852	7.94657e-05	7.66971e-05	0.000101672	2.36038e-05	6.57098	0.0217989	5.41398e-05	3.56806e-05	8.17295e-05	5.71833e-05	1.338e-05	0.0359217	0.176415	0.562431	3.69572	0.000114917	4.65792e-05	5.13735e-05	7.09564e-05	2.20236e-05	0.0655911	0.395257	0.697898
Tryptophan 3TMS	Trp	1.42787e-05	1.4663e-05	1.74768e-05	1.54728e-05	1.00812e-06	9.80441e-05	0.000104267	0.000102263	0.000101525	1.83385e-06	6.56146	2.09032e-06	5.05959e-05	3.69875e-05	5.16186e-05	4.64007e-05	4.71585e-06	0.00303738	0.000403031	0.457039	2.99884	5.95779e-05	0.000140483	0.000127267	0.000109109	2.50578e-05	0.0202299	0.777788	1.07471
Malic acid 3TMS	Malic ac	0.00318142	0.00295467	0.00370971	0.00328193	0.000223678	0.0209482	0.0207644	0.0193379	0.0203501	0.000508918	6.20066	6.70399e-06	0.00654225	0.00575481	0.00617214	0.0061564	0.000227452	0.000840009	1.4128e-05	0.302524	1.87585	0.00685495	0.0139203	0.00878811	0.00985445	0.00210812	0.0362103	0.00840215	0.484245
Glutaric Acid 2TMS	Glutaric ac	1.42787e-05	1.4663e-05	1.74768e-05	1.54728e-05	1.00812e-06	0.000119082	6.00696e-05	5.82218e-05	7.91244e-05	1.99858e-05	5.11376	0.0335099	4.70203e-05	1.45237e-05	7.34017e-05	4.49819e-05	1.70271e-05	0.158676	0.263331	0.568496	2.90715	7.9372e-05	8.30041e-05	3.13634e-05	6.45799e-05	1.66413e-05	0.0421569	0.60582	0.816181
Linolenic acid 1TMS	Linolenic ac	5.10322e-05	3.86809e-05	4.39018e-05	4.45383e-05	3.57969e-06	0.000287781	0.000286665	5.0078e-05	0.000208175	7.9049e-05	4.67406	0.10748	0.000127012	6.64542e-05	5.16186e-05	8.16949e-05	2.30597e-05	0.186544	0.199342	0.392434	1.83426	0.000319575	0.000170853	3.54425e-05	0.00017529	8.2052e-05	0.186598	0.787208	0.842034
Asparagine 3TMS	Asn	5.87427e-05	5.75961e-05	3.93928e-05	5.19105e-05	6.26761e-06	0.00024638	0.000222832	0.000220408	0.000229874	8.28301e-06	4.42826	6.80776e-05	6.64487e-05	0.000107362	0.00013032	0.000101377	1.86793e-05	0.066013	0.00326636	0.441012	1.95292	0.00011296	0.000161537	0.000119109	0.000131202	1.5271e-05	0.00862637	0.00474277	0.570756
Citric acid 4TMS	Citric ac	0.000355855	0.000380738	0.000373515	0.000370036	7.39094e-06	0.0016914	0.00121494	0.00129822	0.00140152	0.00014692	3.78752	0.00217829	0.000457293	0.000461727	0.000505277	0.000474766	1.53093e-05	0.00352362	0.00329462	0.338751	1.28303	0.000546702	0.000900097	0.000518494	0.000655097	0.00012277	0.0813399	0.0175634	0.46742
Aspartic acid 3TMS	Asp	0.00342307	0.00314957	0.00366136	0.00341134	0.000147858	0.0116004	0.0137551	0.0109213	0.0120923	0.000854207	3.54473	0.000559042	0.0045842	0.00416891	0.00415633	0.00430315	0.000140573	0.0119563	0.000844727	0.355859	1.26143	0.00556038	0.0123381	0.00932036	0.00907294	0.00196046	0.045026	0.230829	0.75031
Glutamine 3TMS	Gln	0.00240491	0.00269537	0.00270416	0.00260148	9.83179e-05	0.00807609	0.00986986	0.00954881	0.00916492	0.000552247	3.52296	0.000305073	0.00286137	0.00265331	0.00273235	0.00274901	6.06385e-05	0.270645	0.000321112	0.299949	1.05671	0.00284543	0.00414397	0.00412096	0.00370345	0.000429064	0.0665224	0.00145083	0.40409
Arginine monohydrochloride TMS	Arg	9.48394e-05	9.50746e-05	7.44164e-05	8.81101e-05	6.84719e-06	0.000155442	0.000357476	0.000364646	0.000292521	6.8571e-05	3.31995	0.0412972	0.000112172	9.96689e-05	0.000139095	0.000116979	1.16323e-05	0.0992302	0.0650822	0.399898	1.32764	6.51216e-05	4.65792e-05	0.00013189	8.11968e-05	2.59055e-05	0.809133	0.0448795	0.277576
Threonic acid 4TMS	Threonic ac	0.000251249	0.000205399	0.000372152	0.000276266	4.97362e-05	0.00072632	0.000990396	0.000945688	0.000887468	8.16012e-05	3.21236	0.0030685	0.000600601	0.000565514	0.000402728	0.000522948	6.09571e-05	0.0349984	0.0231924	0.589258	1.89291	0.000653433	0.000712196	0.000625524	0.000663718	2.5543e-05	0.00227661	0.0589976	0.747878
Ethanolamine 3TMS	Ethanolamine	0.0351194	0.0451484	0.065603	0.0486236	0.00896975	0.124274	0.185641	0.141647	0.150521	0.0182625	3.09563	0.00744759	0.0558632	0.0749482	0.0444274	0.0584129	0.00890235	0.481805	0.0105485	0.388073	1.20133	0.0389843	0.0193664	0.047101	0.0351506	0.00823255	0.330531	0.00450912	0.233527
Alpha-KetoGlutaric Acid MeOx 1 2TMS	A-ketoglu1	0.00010175	7.23764e-05	0.00012842	0.000100849	1.61846e-05	0.000263766	0.000307498	0.000361202	0.000310822	2.81763e-05	3.08206	0.00295363	0.00021754	0.000236153	0.000194637	0.00021611	1.2006e-05	0.00462341	0.0364898	0.695285	2.14291	0.000187538	0.00034981	0.000143107	0.000226818	6.2819e-05	0.124111	0.289433	0.729738
Glutamine 4TMS	Gln 4TMS	0.000246165	0.000318978	0.000257574	0.000274239	2.26106e-05	0.000661222	0.00105816	0.000812755	0.000844046	0.00011565	3.07778	0.00842789	0.000276774	0.000254597	0.000249834	0.000260402	8.30097e-06	0.596403	0.00731447	0.308516	0.949543	0.00025129	0.000770979	0.000380735	0.000467668	0.000156191	0.287563	0.12486	0.554079
Glyceric acid 3TMS	Glyceric ac	0.00200879	0.00162257	0.00285872	0.00216336	0.000365119	0.00575221	0.00684127	0.00658258	0.00639202	0.000328505	2.95467	0.00100026	0.00280758	0.0024914	0.00236737	0.00255545	0.000131052	0.369319	0.00040984	0.399788	1.18124	0.00169551	0.00179796	0.000996379	0.00149662	0.000251861	0.207222	0.000292644	0.234138
Glycolic acid 2TMS	Glycolic ac	0.000230345	0.000240003	0.00016582	0.000212056	2.32854e-05	0.000674043	0.000477376	0.000642222	0.00059788	6.09485e-05	2.81944	0.00409464	0.000625946	0.000296541	0.000448015	0.000456834	9.51933e-05	0.0669282	0.280154	0.76409	2.15431	0.0106836	0.00858893	0.00183318	0.00703524	0.0026704	0.0629692	0.073554	11.767
Phosphoric acid 3TMS	Phosphoric ac	0.00105089	0.000817782	0.000706309	0.000858326	0.000101515	0.00161868	0.00287414	0.00275514	0.00241599	0.000400131	2.81477	0.0195481	0.00137387	0.00102899	0.00114163	0.0011815	0.000101535	0.0875628	0.0403209	0.489034	1.37652	0.00281624	0.00317447	0.00315898	0.0030499	0.000116914	0.000144645	0.202982	1.26238
Nicotine	Nicotine	0.000156038	0.000210853	0.000330277	0.00023239	5.14383e-05	0.000502486	0.00056447	0.000679619	0.000582191	5.18959e-05	2.50524	0.00872892	3.25282e-05	6.5887e-05	5.83634e-05	5.22596e-05	1.01019e-05	0.0263847	0.000556961	0.0897635	0.224879	2.14572e-05	0.000104058	5.07617e-05	5.87589e-05	2.41777e-05	0.0378473	0.000794314	0.100927
Urea 2TMS	Urea	0.000435387	0.000261616	0.000686595	0.0004612	0.000123358	0.000972025	0.00123988	0.00120422	0.00113871	8.39745e-05	2.46901	0.0104963	0.000475772	0.00034968	0.000595679	0.00047371	7.10213e-05	0.934188	0.00377415	0.416007	1.02713	0.000927029	0.000727474	0.000648548	0.000767684	8.28664e-05	0.10816	0.034684	0.674171
Galactonic acid 6TMS	Galactonic ac	0.000135734	0.000139973	0.00013985	0.000138519	1.39295e-06	0.0003216	0.000318376	0.000380447	0.000340141	2.01745e-05	2.45556	0.000568532	0.000246746	0.000319029	0.000247976	0.00027125	2.38921e-05	0.00517008	0.092337	0.797464	1.95822	0.000315923	0.000331271	0.00031087	0.000319355	6.13428e-06	8.7145e-06	0.380053	0.938889
Maleic acid 2TMS	Maleic ac	0.000403888	0.000385694	0.000365301	0.000384961	1.11452e-05	0.000689285	0.0013058	0.00083119	0.00094209	0.000186409	2.44723	0.0406017	0.000458401	0.000408539	0.000415805	0.000427582	1.55517e-05	0.0898513	0.0513457	0.453865	1.11071	0.00051732	0.000553827	0.000775475	0.000615541	8.06585e-05	0.0472584	0.183173	0.653378
Tetradecanoic acid 1TMS	Tetradec	0.000418367	0.00042678	0.000571982	0.000472376	4.98621e-05	0.00140977	0.000931353	0.00100488	0.00111534	0.00014874	2.36112	0.0148708	0.000688819	0.000701924	0.000765125	0.000718623	2.3557e-05	0.0111149	0.0579236	0.644311	1.52129	0.000760948	0.00105176	0.000605265	0.00080599	0.000130844	0.0757779	0.193419	0.722644
Cysteine 3TMS	Cysteine	9.37542e-05	0.000110089	9.90588e-05	0.000100967	4.8112e-06	0.000199899	0.000196253	0.000294836	0.000230329	3.22707e-05	2.28122	0.0166105	0.000212509	0.000148147	0.000132453	0.00016437	2.44923e-05	0.0639724	0.17883	0.71363	1.62795	0.000116123	0.000156786	0.000103246	0.000125385	1.61345e-05	0.220596	0.0437347	0.544372
Ribose MeOx 4TMS	Ribose	0.000502412	0.000509684	0.000545278	0.000519125	1.3244e-05	0.00103911	0.00124265	0.00126074	0.00118083	7.10545e-05	2.27466	0.0007902	0.000822413	0.000876036	0.000747541	0.00081533	3.72621e-05	0.00169925	0.0103737	0.69047	1.57059	0.00111013	0.00147591	0.000979904	0.00118865	0.000148469	0.0108916	0.964404	1.00662
Methionine 2TMS	Met	0.000509123	0.000381471	0.000312276	0.000400957	5.76538e-05	0.000749779	0.00104362	0.000863927	0.000885777	8.55264e-05	2.20916	0.00930558	0.000667398	0.000644223	0.000530777	0.000614133	4.22113e-05	0.040603	0.0464831	0.693327	1.53167	0.000468928	0.0010784	0.000675787	0.000741039	0.000178939	0.144721	0.505959	0.836598
Serine 3TMS	Ser	0.0271101	0.0294297	0.0366356	0.0310585	0.00286784	0.0631564	0.0701442	0.0720967	0.0684657	0.00271387	2.20441	0.000692483	0.0486901	0.0399801	0.0346906	0.0411202	0.00408131	0.113869	0.0050595	0.600596	1.32396	0.0205055	0.0223593	0.0211107	0.0213252	0.000545792	0.0289944	6.97341e-05	0.311472
Tyramine 3TMS	Tyramine	0.000301567	0.000264872	0.000356318	0.000307585	2.65692e-05	0.000642963	0.000723846	0.000661062	0.000675957	2.45079e-05	2.19762	0.000522266	0.000539057	0.000623929	0.000547501	0.000570163	2.69937e-05	0.00227307	0.0440432	0.84349	1.85367	0.000630085	0.000856033	0.000549019	0.000678379	9.18578e-05	0.0178769	0.980896	1.00358
O-Acetyl-L-serine 2TMS	O-AcetylSer	0.000158465	0.000145339	0.000164807	0.000156204	5.73241e-06	0.000270395	0.000350292	0.000405729	0.000342139	3.92797e-05	2.19034	0.00941962	0.000307088	0.000286135	0.000245773	0.000279665	1.79931e-05	0.0028284	0.221712	0.817403	1.79039	0.000167288	0.000310124	0.000181903	0.000219772	4.53728e-05	0.236893	0.11107	0.642347
Dérivé de la gln 2	Gln d2	0.000134425	0.000188761	0.000161346	0.000161511	1.56858e-05	0.000242733	0.00044686	0.000363532	0.000351042	5.92564e-05	2.17349	0.0365033	0.000202894	0.000162722	0.00017174	0.000179118	1.21692e-05	0.425229	0.046771	0.510248	1.10902	0.000140641	0.00038625	0.00022334	0.000250077	7.21508e-05	0.296526	0.34036	0.712385
Glutamic acid 3TMS	Glu	0.00569684	0.00612554	0.00674533	0.00618924	0.000304343	0.0113292	0.0157554	0.0132387	0.0134411	0.00128172	2.17169	0.00531109	0.007662	0.00772503	0.00690093	0.00742932	0.000264823	0.0371533	0.0100809	0.552731	1.20036	0.00762347	0.0111489	0.00953664	0.00943634	0.00101895	0.0379006	0.0707627	0.702051
Pyroglutamic acid 2TMS	Pyroglu	0.000880427	0.000858633	0.000908062	0.000882374	1.4302e-05	0.00155858	0.00216699	0.00193732	0.00188763	0.00017738	2.13926	0.00483725	0.00116826	0.00110151	0.00118379	0.00115119	2.52387e-05	0.000754246	0.0147275	0.609858	1.30465	0.00149486	0.00131391	0.00150166	0.00143681	6.14831e-05	0.000926643	0.0742442	0.761171
Phenylalanine 2TMS	PheAla	0.000544163	0.00047071	0.000521439	0.000512104	2.17115e-05	0.000723819	0.00089044	0.0015418	0.00105202	0.00024957	2.05431	0.0974067	0.000480044	0.000503005	0.000445572	0.000476207	1.66902e-05	0.260111	0.0827495	0.452659	0.929903	0.000447112	0.000533332	0.000490892	0.000490445	2.48906e-05	0.547792	0.0887141	0.466194
Ascorbic acid 4TMS	Ascorbic ac	0.00138389	0.00240015	0.00100384	0.00159596	0.000416794	0.00258169	0.00179655	0.00544663	0.00327496	0.00110924	2.05203	0.229463	0.00123854	0.00082233	0.00365105	0.00190397	0.000881764	0.767937	0.388074	0.581374	1.193	0.000653303	0.00026634	0.00157814	0.000832595	0.000389151	0.251686	0.106301	0.254231
Pyruvic acid MeO 1TMS	Pyruvic ac	0.00178478	0.00140058	0.00186282	0.00168273	0.000142863	0.00363053	0.0029037	0.00364111	0.00339178	0.00024406	2.01564	0.00378139	0.00458398	0.00347475	0.00307582	0.00371151	0.000451176	0.0127777	0.566855	1.09427	2.20565	0.00224723	0.00220403	0.00200035	0.00215054	7.61233e-05	0.0445677	0.00830863	0.634045
Proline 2TMS	Pro	0.0142401	0.0151966	0.0148339	0.0147569	0.000278795	0.0217345	0.0287704	0.0358434	0.0287828	0.00407291	1.95047	0.0263982	0.0155264	0.0155903	0.0140652	0.0150607	0.000498062	0.622747	0.0287231	0.523252	1.02059	0.010888	0.0168	0.0139109	0.0138663	0.00170679	0.633743	0.027843	0.481758
5oxopyrrolidine2carboxyamide 2TMS	Gln d1	0.00282922	0.00185275	0.00274586	0.00247594	0.000312523	0.00223144	0.00642728	0.00549517	0.00471796	0.00127205	1.90552	0.162132	0.0037135	0.00322447	0.00237366	0.00310388	0.000391449	0.278255	0.291945	0.657885	1.25361	0.00258073	0.00439698	0.00437359	0.00378377	0.000601556	0.125924	0.543063	0.801992
Citramalic acid 3TMS	Citramalic	0.000251791	0.000205252	0.000285082	0.000247375	2.31505e-05	0.000403092	0.000520991	0.000482953	0.000469012	3.4741e-05	1.89595	0.00605053	0.000397553	0.000407849	0.00033411	0.000379837	2.30559e-05	0.0154225	0.0992303	0.809866	1.53547	0.000302944	0.000329594	0.000425967	0.000352835	3.73665e-05	0.074423	0.0850662	0.752295
Glycerol 3 phosphate 4TMS	glycerol 3P	0.000470713	0.000432411	0.000561531	0.000488218	3.82877e-05	0.000637683	0.00104544	0.00104297	0.000908696	0.000135508	1.86125	0.0404953	0.000757641	0.000840479	0.000733535	0.000777218	3.23867e-05	0.00449854	0.398767	0.855312	1.59195	0.000821341	0.00124506	0.000910718	0.000992374	0.000128952	0.019983	0.677789	1.09209
Nicotinic acid 1TMS	Nicotinic ac	0.00054362	0.00087359	0.00083389	0.000750367	0.000104007	0.00184359	0.0012954	0.000963637	0.00136754	0.000256568	1.8225	0.0896814	0.000618416	0.00050123	0.00118251	0.000767386	0.000210302	0.945653	0.144701	0.561144	1.02268	0.00123134	0.00109508	0.000821727	0.00104938	0.000120433	0.13342	0.324457	0.76735
Phosphoric acid, Monomethyl ester 2TMS	Phosphoric ac	0.000105463	0.000132729	0.000115732	0.000117974	7.9506e-06	0.000208711	0.000232718	0.000180702	0.000207377	1.50306e-05	1.75781	0.00626391	0.00012255	0.000159761	0.000114077	0.00013213	1.40307e-05	0.429645	0.0215876	0.637146	1.11998	0.00016269	0.000299132	0.000211409	0.00022441	3.99202e-05	0.0591179	0.710068	1.08213
Glycerol 3TMS	Glycerol	0.00147348	0.00159348	0.00252621	0.00186439	0.000332717	0.00320537	0.00409831	0.00220035	0.00316801	0.000548213	1.69922	0.11185	0.00215784	0.00219348	0.0018729	0.00207474	0.000101445	0.577986	0.121421	0.654903	1.11282	0.00213861	0.00174886	0.00250325	0.00213024	0.000217814	0.540403	0.153354	0.672422
Arabinose MeOx 4TMS	Arabinose	0.000685436	0.000610272	0.00069093	0.000662213	2.60186e-05	0.000913517	0.00115306	0.00116423	0.00107694	8.1773e-05	1.62627	0.00844354	0.00105625	0.00116834	0.00106124	0.00109528	3.65581e-05	0.000644721	0.847756	1.01703	1.65396	0.00115905	0.00199573	0.00107934	0.00141137	0.000293084	0.0635666	0.333423	1.31055
Ornithine 4TMS	Orn	0.000325931	0.000243894	0.000340343	0.00030339	3.00373e-05	0.000462757	0.000527284	0.000471305	0.000487115	2.02352e-05	1.60558	0.00711621	0.000428218	0.00038339	0.000337917	0.000383175	2.60678e-05	0.115312	0.0345232	0.78662	1.26298	0.000304504	0.000450437	0.000298213	0.000351051	4.97258e-05	0.458048	0.0643579	0.720674
Galactose MeOx1 5TMS	Galactose 1	0.000526971	0.000789454	0.000640107	0.000652177	7.60122e-05	0.00106856	0.00147759	0.000584365	0.00104351	0.000258156	1.60003	0.219587	0.000448117	0.00049292	0.000480087	0.000473708	1.33209e-05	0.0817932	0.0922148	0.453959	0.726349	0.000564409	0.00402388	0.000551829	0.00171337	0.00115526	0.411217	0.601708	1.64194
Shikimic acid 4TMS	Shikimic ac	0.00112751	0.00100409	0.00127931	0.00113697	7.95885e-05	0.00135908	0.0021243	0.00196212	0.00181517	0.000232798	1.5965	0.0510273	0.00139634	0.00148635	0.00132292	0.00140187	4.72614e-05	0.0458436	0.156866	0.77231	1.23299	0.0012723	0.00178846	0.0012849	0.00144855	0.00016999	0.172245	0.272349	0.798028
IsoLeucine 2TMS	Ile	0.00247311	0.00200102	0.00254673	0.00234029	0.000170957	0.00280176	0.00400164	0.00437907	0.00372749	0.000475517	1.59275	0.0516268	0.0024593	0.00253377	0.00200063	0.00233123	0.000166691	0.971571	0.0502807	0.625416	0.996132	0.00186345	0.00339888	0.00262494	0.00262909	0.000443247	0.576064	0.166356	0.705325
Decanoic acid 1TMS	Decanoic ac	0.000128537	0.000183991	0.000198642	0.00017039	2.13495e-05	0.000298379	0.000222114	0.000286895	0.000269129	2.37404e-05	1.57949	0.0364838	0.000173589	0.000167381	0.000196185	0.000179052	8.75221e-06	0.726427	0.0235847	0.665299	1.05083	0.000160929	0.000459737	0.000154642	0.000258436	0.000100667	0.440445	0.922628	0.960266
2-Furancarboxylic acid 1TMS	2-Furancarb	8.11603e-05	0.000202818	0.000134991	0.000139657	3.51969e-05	0.000351133	0.000151713	0.000156149	0.000219665	6.57462e-05	1.5729	0.343746	1.13912e-05	4.93166e-05	0.000257749	0.000106152	7.65849e-05	0.711293	0.323671	0.483246	0.760095	0.000149157	0.000485542	9.2912e-05	0.000242537	0.000122582	0.46508	0.877371	1.10412
Palmitic acid TMS	Palmitic ac	0.00408472	0.00515397	0.00579973	0.0050128	0.000500087	0.00955552	0.00649481	0.00732431	0.00779155	0.000913917	1.55433	0.0559647	0.00421528	0.00368341	0.00689604	0.00493158	0.000994159	0.945318	0.101587	0.632939	0.983796	0.00695458	0.00834029	0.00423311	0.00650933	0.00120636	0.315707	0.44459	0.835434
Maltose MeOx 1 8TMS	Maltose 1	0.000111745	0.000114752	0.000131076	0.000119191	6.00557e-06	0.000190174	0.000175351	0.000177056	0.00018086	4.68266e-06	1.51739	0.00126399	0.000160679	0.000155915	0.000133245	0.000149946	8.46319e-06	0.0414058	0.0330217	0.829072	1.25803	0.000141526	0.000251993	0.000118837	0.000170785	4.11289e-05	0.28232	0.81968	0.944295
Mannose MeOx1 5TMS	Mannose 1	6.09131e-05	7.38133e-05	9.70315e-05	7.72526e-05	1.05673e-05	8.15314e-05	0.000138338	0.000128274	0.000116048	1.75011e-05	1.50219	0.130594	6.16707e-05	5.87608e-05	8.90593e-05	6.98303e-05	9.65115e-06	0.631384	0.0818052	0.601737	0.903921	6.9687e-05	0.000583172	7.65277e-05	0.000243129	0.000170033	0.385352	0.498498	2.09507
Leucine 2TMS	Leu	0.00337692	0.00276728	0.00336712	0.00317044	0.0002016	0.00393474	0.00526194	0.00506051	0.0047524	0.000412943	1.49897	0.0262317	0.00373571	0.00397793	0.00292808	0.00354724	0.000317377	0.372982	0.0816748	0.746411	1.11885	0.00198352	0.00585147	0.00290921	0.0035814	0.00116607	0.745885	0.397431	0.753598
Threonine 3TMS	Thr	0.0148874	0.0151656	0.0179216	0.0159915	0.000968372	0.0218027	0.0255936	0.0243271	0.0239078	0.00111423	1.49503	0.0058366	0.0172853	0.0185169	0.013859	0.0165537	0.00139348	0.757045	0.0145907	0.692399	1.03516	0.0126253	0.0132266	0.0177638	0.0145386	0.00162191	0.484699	0.00889641	0.608111
Threonic acid-1,4-lactone 2TMS	Threonic lac2	0.000147271	0.000205633	0.00040389	0.000252265	7.76621e-05	0.000370742	0.000501253	0.000239005	0.000370333	7.57047e-05	1.46803	0.337513	0.000136473	0.000183581	0.000152998	0.000157684	1.37994e-05	0.296675	0.0506727	0.425789	0.625073	0.000310314	0.000190136	0.000294939	0.00026513	3.77585e-05	0.888779	0.281565	0.715922
Tyrosine 3 TMS	Tyr	0.000165748	0.000140031	0.000159773	0.000155184	7.77021e-06	0.000225541	0.000231863	0.000215019	0.000224141	4.91251e-06	1.44436	0.00168989	0.000179506	0.00017214	0.000175331	0.000175659	2.13287e-06	0.0639078	0.000825108	0.783698	1.13194	0.000247638	0.0002982	0.000217799	0.000254546	2.34653e-05	0.0158676	0.273505	1.13565
trans ou cis Sinapinic acid 2TMS	Sinapinic ac	0.000368705	0.000288362	0.000344818	0.000333962	2.382e-05	0.000201606	0.000566864	0.000603772	0.000457414	0.000128347	1.36966	0.397845	0.000423689	0.000437439	0.000272546	0.000377891	5.28219e-05	0.490583	0.597339	0.826147	1.13154	0.000399958	0.000793151	0.000616799	0.000603303	0.000113705	0.0812761	0.442807	1.31894
Xylose MeOx2 4TMS	Xylose 2	0.00108955	0.000112289	0.00111083	0.00077089	0.000329358	0.000797968	0.00110869	0.00114823	0.00101829	0.000110753	1.32093	0.515793	0.0011607	0.00126416	0.00103007	0.00115164	6.77279e-05	0.320766	0.362398	1.13095	1.49391	0.00105457	0.00193201	0.000967893	0.00131816	0.000307946	0.291613	0.411359	1.29447
Putrescine 4TMS	Putrescine	0.00356174	0.00360066	0.00448424	0.00388222	0.000301223	0.00544403	0.00380888	0.00608026	0.00511106	0.000676498	1.31653	0.172373	0.00280163	0.00274817	0.00353467	0.00302816	0.000253726	0.0959678	0.0448843	0.592472	0.780007	0.00570005	0.00419967	0.00518263	0.00502745	0.000440015	0.0982379	0.922473	0.983642
Benzoic acid 1TMS	Benzoic ac	0.000342775	0.00040983	0.00043388	0.000395495	2.72589e-05	0.000648163	0.00042986	0.000436683	0.000504902	7.16573e-05	1.27663	0.226734	0.000353349	0.000265348	0.000565017	0.000394571	8.89286e-05	0.992552	0.388718	0.781481	0.997664	0.000482787	0.0010458	0.000274997	0.000601193	0.000230252	0.425113	0.710068	1.19071
Fructose MeOx2 5TMS + gulonic acid	Fructose 2	0.00655968	0.00322254	0.00626056	0.00534759	0.00106603	0.00478205	0.00794838	0.00749825	0.00674289	0.000988996	1.26092	0.391626	0.00293282	0.00267521	0.00217992	0.00259598	0.000220923	0.0648391	0.0149482	0.384995	0.485449	0.00394535	0.00377953	0.00560807	0.00444432	0.000583844	0.498659	0.115928	0.659111
Galactono-1,4-lactone 4TMS	Galactono	0.00655968	0.00322254	0.00626056	0.00534759	0.00106603	0.00478205	0.00794838	0.00749825	0.00674289	0.000988996	1.26092	0.391626	0.00293282	0.00267521	0.00217992	0.00259598	0.000220923	0.0648391	0.0149482	0.384995	0.485449	0.00394535	0.00377953	0.00560807	0.00444432	0.000583844	0.498659	0.115928	0.659111
Uracil 2TMS	Uracil	6.57964e-05	0.000122113	0.000157676	0.000115195	2.6748e-05	0.000149289	0.000143572	0.000141766	0.000144876	2.26738e-06	1.25765	0.330895	9.64771e-05	8.61562e-05	0.000140196	0.00010761	1.65633e-05	0.821329	0.0896995	0.742774	0.934152	0.000230322	9.77232e-05	0.000108299	0.000145448	4.25468e-05	0.579647	0.989922	1.00395
Lysine 4TMS	Lys	0.000292257	0.000264549	0.000328145	0.000294984	1.84092e-05	0.000326483	0.000336335	0.000436319	0.000366379	3.50854e-05	1.24203	0.145913	0.000291045	0.000365239	0.000293125	0.00031647	2.4392e-05	0.520768	0.307683	0.863777	1.07284	0.000322738	0.000362293	0.000301103	0.000328711	1.79148e-05	0.259441	0.393136	0.89719
Digalactosylglycerol 9TMS	Digalactosyl	0.000297712	0.000184548	0.000391551	0.00029127	5.98434e-05	0.000230106	0.000399757	0.000442801	0.000357555	6.49247e-05	1.22757	0.494584	0.000293545	0.00027817	0.000274577	0.000282097	5.81704e-06	0.886129	0.311444	0.788962	0.968507	0.000260682	0.000367883	0.000221652	0.000283405	4.37155e-05	0.920593	0.397104	0.792621
Galactosylglycerol 6TMS	GalactosylG	0.000997227	0.00112738	0.00148686	0.00120382	0.000146422	0.00180703	0.000890029	0.00169321	0.00146342	0.000288573	1.21565	0.467368	0.000906961	0.000537477	0.000903291	0.000782576	0.000122554	0.0920211	0.0956357	0.534758	0.650077	0.00127021	0.00112694	0.00158773	0.00132829	0.000136152	0.567318	0.693712	0.907662
Fructose MeOx1 5TMS	Fructose 1	0.0074794	0.0031355	0.00713601	0.00591697	0.00139426	0.00443453	0.00840492	0.00793793	0.00692579	0.00125291	1.1705	0.618999	0.00167495	0.00131167	0.00136958	0.00145207	0.000112687	0.0331552	0.0121451	0.209661	0.245407	0.00169792	0.00163037	0.00237732	0.00190187	0.000238525	0.0469394	0.0169731	0.274607
Pipecolic acid 2TMS	Pipecolic ac	0.0025459	0.00191149	0.00247067	0.00230935	0.000200112	0.00132228	0.00345164	0.00322375	0.00266589	0.000675018	1.15439	0.639206	0.00251768	0.00311208	0.00231262	0.00264746	0.000239733	0.339844	0.980699	0.993084	1.14641	0.00297003	0.00697868	0.00291021	0.00428631	0.0013463	0.220018	0.342523	1.60783
Threitol 4TMS	Threitol	0.000148813	0.000170296	0.000122967	0.000147359	1.36819e-05	0.000129442	0.000176891	0.000201284	0.000169206	2.10921e-05	1.14826	0.433889	0.000132233	0.000132144	0.00013297	0.000132449	2.61652e-07	0.337155	0.156371	0.782768	0.89882	0.000159266	0.000209793	0.000120536	0.000163198	2.5841e-05	0.616774	0.865831	0.964496
Sorbitol 6TMS	Sorbitol	0.00415374	0.00384894	0.00493067	0.00431112	0.000322032	0.00368106	0.00497517	0.00555692	0.00473772	0.000554377	1.09895	0.542203	0.00467555	0.00390676	0.00498763	0.00452331	0.000321169	0.665091	0.754707	0.954746	1.04922	0.00440192	0.00559798	0.00412262	0.00470751	0.000452479	0.514827	0.968349	0.993623
Fumaric acid 2TMS	Fumaric ac	0.111018	0.120231	0.20301	0.144753	0.0292494	0.138573	0.166203	0.171553	0.158776	0.0102192	1.09688	0.674291	0.106918	0.104194	0.0991988	0.103437	0.00226028	0.231803	0.00613904	0.651463	0.714575	0.106055	0.0993111	0.12543	0.110265	0.00782811	0.318283	0.0196303	0.694469
Octanoic acid 1TMS	Octanoic ac	0.000212982	0.000426399	0.000321679	0.000320353	6.16118e-05	0.000488196	0.000231966	0.000333084	0.000351082	7.45127e-05	1.09592	0.766521	0.000216749	0.000201064	0.000305169	0.000240994	3.24055e-05	0.31792	0.246931	0.686433	0.752277	0.00019543	0.000428436	0.000137714	0.00025386	8.88638e-05	0.571866	0.449013	0.723079
Valine 2TMS	Val	0.0131834	0.0101026	0.013413	0.012233	0.00106726	0.0114409	0.0130825	0.0155493	0.0133576	0.00119395	1.09193	0.521252	0.0106777	0.0109456	0.00810133	0.00990822	0.000906748	0.172246	0.0828728	0.741769	0.809959	0.00620083	0.00826641	0.00869345	0.00772023	0.000769637	0.0265449	0.0165593	0.577968
2,4-dihydroxybutanoic acid 3TMS	2,4bis OH-But	5.23744e-05	3.10855e-05	0.000327516	0.000136992	9.54601e-05	0.000113247	0.000143401	0.000186658	0.000147769	2.13042e-05	1.07867	0.917573	7.90106e-05	0.000103984	8.13509e-05	8.81152e-05	7.96316e-06	0.63675	0.0586247	0.596306	0.643214	9.42095e-05	9.89342e-05	5.46368e-05	8.25935e-05	1.40447e-05	0.603007	0.0630263	0.558938
Lactic acid 2TMS	Lactic ac	0.00176065	0.00103265	0.00379468	0.00219599	0.000826506	0.00140767	0.00283658	0.00281883	0.00235436	0.000473374	1.07212	0.876012	0.00238826	0.00140473	0.00144394	0.00174565	0.000321506	0.638305	0.347395	0.741453	0.794923	0.00435274	0.00409273	0.00359236	0.00401261	0.000223129	0.101116	0.0339006	1.70433
Threitol 4TMS	Threitol d2	0.000218122	0.000386134	0.000453105	0.000352454	6.98928e-05	0.000295482	0.000415596	0.000385957	0.000365678	3.6126e-05	1.03752	0.874672	0.000206655	0.000235462	0.000251624	0.000231247	1.31512e-05	0.163534	0.024971	0.632379	0.656106	0.000293813	0.000298666	0.000255689	0.000282723	1.35892e-05	0.382861	0.098064	0.773147
Levoglucosan 3TMS	Levoglucosan	0.000637488	0.000476634	0.000661918	0.000592014	5.81192e-05	0.000259876	0.000672431	0.000795495	0.000575934	0.000161973	0.972839	0.930047	0.000937939	0.001095	0.000684532	0.000905824	0.000119576	0.0776346	0.176648	1.57279	1.53007	0.000715685	0.00214795	0.000629512	0.00116438	0.000492414	0.312623	0.319702	2.02173
Ascorbic acid dérivé 2	Ascorbic d2	0.00235196	0.00162354	0.00239583	0.00212378	0.000250439	0.00190138	0.00217448	0.00211413	0.00206333	8.28282e-05	0.971538	0.829986	0.00172387	0.00206052	0.00153025	0.00177155	0.000154922	0.29771	0.172061	0.858586	0.834149	0.00271205	0.00289201	0.00298297	0.00286234	7.96021e-05	0.0482911	0.00224537	1.38724
Ascorbic acid dérivé 1	Ascorbic d1	0.0194134	0.0172505	0.0237803	0.0201481	0.00192044	0.015542	0.0219278	0.0177828	0.0184176	0.00187054	0.91411	0.553759	0.0175293	0.021923	0.0146858	0.018046	0.00210511	0.501634	0.901408	0.979827	0.89567	0.0235264	0.0274237	0.0318543	0.0276015	0.00240569	0.072658	0.0394045	1.49865
Succinic acid 2TMS	Succinic ac	0.00250606	0.00178653	0.00299319	0.00242859	0.000350478	0.00183569	0.00236974	0.00235067	0.00218536	0.000174926	0.899847	0.568266	0.00136384	0.00124211	0.00108017	0.00122871	8.21628e-05	0.0290189	0.0077608	0.562244	0.505934	0.000801971	0.00112219	0.00106726	0.00099714	9.88644e-05	0.0170902	0.00409427	0.456281
p-Hydroxybenzoic acid 2TMS	p-OHbenzoic	0.000128337	0.000203287	0.000182843	0.000171489	2.23685e-05	0.000178266	0.000111792	0.000169236	0.000153098	2.08166e-05	0.892757	0.579708	0.000151155	9.60441e-05	9.42556e-05	0.000113818	1.86755e-05	0.118922	0.232845	0.743433	0.663705	0.000124145	0.000340215	8.6748e-05	0.000183703	7.89971e-05	0.888943	0.726955	1.1999
Beta-alanine 3TMS	B-Ala	0.000969812	0.000906933	0.00102746	0.00096807	3.48051e-05	0.000702821	0.000834851	0.000987582	0.000841752	8.22758e-05	0.869516	0.230262	0.000705305	0.000743645	0.000549704	0.000666218	5.92992e-05	0.0117826	0.158537	0.791466	0.688192	0.00106282	0.00133794	0.000874075	0.00109161	0.000134678	0.424653	0.18855	1.29683
Homoserine 3TMS	HSer	0.000271553	0.000257335	0.000302909	0.000277266	1.34625e-05	0.000248127	0.000247018	0.000217572	0.000237572	1.00052e-05	0.85684	0.0771175	0.000175583	0.000139541	0.000136376	0.0001505	1.25745e-05	0.00233704	0.0056225	0.633492	0.542802	8.36113e-05	0.000206905	0.000135493	0.000142003	3.57403e-05	0.0239774	0.0616526	0.597726
Sucrose 8TMS	Sucrose	0.00888449	0.00855302	0.00996568	0.0091344	0.000426515	0.00743365	0.00787152	0.00766692	0.00765736	0.000126492	0.8383	0.0293758	0.00469877	0.00461004	0.00443304	0.00458062	7.81088e-05	0.000464782	3.2203e-05	0.598198	0.501469	0.0048669	0.00693602	0.00485426	0.00555239	0.000691821	0.0116244	0.0402177	0.725106
Alpha-Alanine 2TMS	A-Ala	0.482941	0.213824	0.591109	0.429291	0.112168	0.209048	0.578502	0.282313	0.356621	0.112939	0.83072	0.671691	0.277205	0.241898	0.174565	0.231223	0.0301064	0.163307	0.343749	0.648371	0.538615	0.0798471	0.913884	0.222309	0.405347	0.257573	0.936173	0.870869	1.13663
Xylose MeOx1 4TMS	Xylose 1	0.000277093	0.000253992	0.000238419	0.000256501	1.12345e-05	0.000170644	0.000248762	0.000212102	0.000210503	2.25648e-05	0.82067	0.142077	0.000240418	0.000264288	0.000318143	0.000274283	2.29871e-05	0.525328	0.118797	1.30299	1.06932	0.000283346	0.000356704	0.000274226	0.000304759	2.61056e-05	0.164744	0.0523587	1.44776
GABA 3TMS	GABA	0.00290644	0.00226159	0.00355741	0.00290848	0.000374074	0.00163734	0.00165978	0.00223034	0.00184248	0.000194034	0.633488	0.0646903	0.0019666	0.00147038	0.00143369	0.00162355	0.000171848	0.035481	0.445857	0.881176	0.558214	0.0016116	0.00158612	0.00119134	0.00146302	0.000136041	0.0221322	0.184565	0.794046
Trehalose 8TMS	Trehalose	0.000132135	0.000141439	0.000112201	0.000128592	8.62411e-06	9.49876e-05	8.8394e-05	5.61149e-05	7.98322e-05	1.20104e-05	0.620818	0.0299981	7.2524e-05	8.70192e-05	8.03186e-05	7.99539e-05	4.18838e-06	0.00711483	0.992823	1.00152	0.621765	4.21317e-05	0.000124087	2.26615e-05	6.29601e-05	3.1076e-05	0.111568	0.639197	0.788655
Galactinol 9TMS	Galactinol	0.000685665	0.00062514	0.000992021	0.000767609	0.000113558	0.000499032	0.000454114	0.00046784	0.000473662	1.32895e-05	0.617062	0.0619157	0.00072312	0.000893395	0.000966954	0.000861156	7.22111e-05	0.525233	0.00618062	1.81808	1.12187	0.000685978	0.000823334	0.000564338	0.000691217	7.48115e-05	0.604262	0.0457811	1.4593
Spermidine 5TMS	Spermidine	0.000710767	0.000560653	0.00078506	0.000685493	6.60018e-05	0.000358238	0.000506487	0.000379232	0.000414652	4.63156e-05	0.604896	0.0283307	0.000715937	0.000833969	0.00060349	0.000717799	6.65399e-05	0.747684	0.0201347	1.73109	1.04713	0.000451514	0.000455451	0.000428347	0.000445104	8.45541e-06	0.0225038	0.553005	1.07344
Glycine 3TMS	Gly	0.0168841	0.00957934	0.0181669	0.0148768	0.00267448	0.00567576	0.00601285	0.00543318	0.00570726	0.000168075	0.383636	0.0267366	0.00385576	0.00270711	0.00261861	0.0030605	0.000398453	0.0119687	0.00360948	0.536246	0.205723	0.00118833	0.00130263	0.00125839	0.00124978	3.32759e-05	0.00700794	1.29699e-05	0.218982
Glucose MeOx1 5TMS	Glucose 1	0.0381338	0.0279219	0.051659	0.0392382	0.00687453	0.00626386	0.00953082	0.011701	0.00916524	0.00158018	0.233579	0.0130186	0.0094827	0.00311156	0.00377084	0.00545503	0.00202281	0.00920964	0.221858	0.595187	0.139023	0.00288974	0.00372978	0.00411138	0.00357697	0.000360838	0.00660489	0.0261087	0.390275
Glucose MeOx2 5TMS	Glucose 2	0.00539979	0.00401469	0.00763965	0.00568471	0.00105609	0.000907483	0.00125041	0.00158674	0.00124821	0.000196086	0.219573	0.0144906	0.00077381	0.000506802	0.000645164	0.000641926	7.70956e-05	0.00889027	0.0451261	0.514277	0.112921	0.000505418	0.000588109	0.000630578	0.000574701	3.67471e-05	0.00842643	0.0278888	0.46042
Myo-inositol 6TMS	Myo-inositol	0.00149958	0.00189308	0.00236217	0.00191828	0.000249327	0.000395749	0.000397842	0.00044665	0.000413414	1.66294e-05	0.215513	0.00383003	0.000961829	0.00131436	0.00108953	0.00112191	0.000103047	0.0418905	0.00245988	2.71377	0.584852	0.000889626	0.000985243	0.000802238	0.000892369	5.28469e-05	0.0157951	0.000984645	2.15854
																				46 metabolites									24 metabolites also sig in cat2 sid2

### Sheet: cat2g6pd5 vs cat2
Supplementary Table 2b: Metabolites with significant differential abundance between cat2 g6pd5 and cat2. GC-MS mean peak intensities raw values for characteristic MS fragments corrected for fresh weight and internal standard. For each genotype each column correspond to a biological replicate. Statistically significant difference between cat2 g6pd5 and cat2 or cat2 sid2 and cat2 for a Student's t-…
Metabolites selected for Figure 4
Metabolite	Abbreviation	Col-0	Col-0	Col-0	cat2	cat2	cat2	cat2 g6pd5	cat2 g6pd5	cat2 g6pd5	cat2 sid2	cat2 sid2	cat2 sid2	Significant cat2g6pd5vscat2	Significant cat2sid2vscat2
Malic acid 3TMS	Malic acid	0.00318142	0.00295467	0.00370971	0.0209482	0.0207644	0.0193379	0.00654225	0.00575481	0.00617214	0.00685495	0.0139203	0.00878811	TRUE	TRUE
Sucrose 8TMS	Sucrose	0.00888448	0.00855302	0.00996568	0.00743365	0.00787152	0.00766692	0.00469877	0.00461005	0.00443304	0.0048669	0.00693602	0.00485426	TRUE	TRUE
Aminoadipic acid 3TMS	Aminoadipic acid	1.42787e-05	1.4663e-05	1.74768e-05	0.000130553	0.000119045	0.000144724	1.58211e-05	1.23292e-05	1.72062e-05	1.63049e-05	4.65792e-05	1.13307e-05	TRUE	TRUE
Glutamine 3TMS	Glutamine	0.00240491	0.00269537	0.00270416	0.00807609	0.00986986	0.00954882	0.00286137	0.00265331	0.00273235	0.00284543	0.00414397	0.00412096	TRUE	TRUE
Tryptophan 3TMS	Tryptophan	1.42787e-05	1.4663e-05	1.74768e-05	9.80441e-05	0.000104267	0.000102263	5.05959e-05	3.69875e-05	5.16186e-05	5.95779e-05	0.000140483	0.000127267	TRUE	FALSE
Glyceric acid 3TMS	Glyceric acid	0.00200879	0.00162257	0.00285872	0.00575221	0.00684127	0.00658258	0.00280758	0.0024914	0.00236737	0.00169551	0.00179796	0.000996379	TRUE	TRUE
Nicotine	Nicotine	0.000156038	0.000210853	0.000330277	0.000502486	0.00056447	0.000679619	3.25282e-05	6.5887e-05	5.83634e-05	2.14572e-05	0.000104058	5.07617e-05	TRUE	TRUE
Tyrosine 3 TMS	Tyrosine	0.000165748	0.000140031	0.000159773	0.000225541	0.000231863	0.000215019	0.000179506	0.00017214	0.000175331	0.000247638	0.0002982	0.000217799	TRUE	FALSE
Aspartic acid 3TMS	Aspartic acid	0.00342307	0.00314957	0.00366136	0.0116004	0.0137551	0.0109213	0.0045842	0.00416891	0.00415633	0.00556038	0.0123381	0.00932036	TRUE	FALSE
2-Hydroxyglutaric acid 3TMS	2-Hydroxyglutaric acid	1.42787e-05	1.4663e-05	1.74768e-05	0.000232964	0.000310508	0.000247716	3.23067e-05	5.23989e-05	7.58449e-05	6.23172e-05	4.65792e-05	7.58252e-05	TRUE	TRUE
Gluconic acid 6TMS	Gluconic acid	1.42787e-05	1.4663e-05	1.74768e-05	0.000958331	0.00137962	0.00151186	4.13247e-05	5.71333e-05	5.21348e-05	0.000166896	0.000132192	6.68513e-05	TRUE	TRUE
Myo-inositol 6TMS	Myo-inositol	0.00149958	0.00189308	0.00236217	0.000395749	0.000397842	0.00044665	0.000961829	0.00131436	0.00108953	0.000889626	0.000985243	0.000802238	TRUE	TRUE
Asparagine 3TMS	Asparagine	5.87427e-05	5.75961e-05	3.93928e-05	0.00024638	0.000222832	0.000220408	6.64487e-05	0.000107362	0.00013032	0.00011296	0.000161537	0.000119109	TRUE	TRUE
Citric acid 4TMS	Citric acid	0.000355855	0.000380738	0.000373515	0.0016914	0.00121494	0.00129822	0.000457293	0.000461727	0.000505277	0.000546702	0.000900097	0.000518494	TRUE	TRUE
Glycine 3TMS	Glycine	0.0168841	0.00957934	0.0181669	0.00567576	0.00601285	0.00543318	0.00385576	0.00270711	0.00261861	0.00118833	0.00130263	0.00125839	TRUE	TRUE
Urea 2TMS	Urea	0.000435387	0.000261616	0.000686595	0.000972025	0.00123988	0.00120422	0.000475772	0.00034968	0.000595679	0.000927029	0.000727474	0.000648548	TRUE	TRUE
Serine 3TMS	Serine	0.0271101	0.0294297	0.0366356	0.0631564	0.0701442	0.0720967	0.0486901	0.0399801	0.0346906	0.0205055	0.0223593	0.0211107	TRUE	TRUE
Homoserine 3TMS	Homoserine	0.000271553	0.000257335	0.000302909	0.000248127	0.000247018	0.000217572	0.000175583	0.000139541	0.000136376	8.36113e-05	0.000206905	0.000135493	TRUE	FALSE
Fumaric acid 2TMS	Fumaric acid	0.111018	0.120231	0.20301	0.138573	0.166203	0.171553	0.106918	0.104194	0.0991988	0.106055	0.0993111	0.12543	TRUE	TRUE
Galactinol 9TMS	Galactinol	0.000685665	0.00062514	0.000992021	0.000499032	0.000454114	0.00046784	0.00072312	0.000893395	0.000966954	0.000685978	0.000823334	0.000564338	TRUE	TRUE
Glutamine 4TMS	Glutamine	0.000246165	0.000318978	0.000257574	0.000661222	0.00105816	0.000812755	0.000276774	0.000254597	0.000249834	0.00025129	0.000770979	0.000380735	TRUE	FALSE
Succinic acid 2TMS	Succinic acid	0.00250606	0.00178653	0.00299319	0.00183569	0.00236974	0.00235067	0.00136384	0.00124211	0.00108017	0.000801971	0.00112219	0.00106726	TRUE	TRUE
Glutamic acid 3TMS	Glutamic acid	0.00569684	0.00612554	0.00674533	0.0113292	0.0157554	0.0132387	0.00766201	0.00772503	0.00690093	0.00762347	0.0111489	0.00953664	TRUE	FALSE
Ribose MeOx 4TMS	Ribose	0.000502412	0.000509684	0.000545278	0.00103911	0.00124265	0.00126074	0.000822413	0.000876036	0.000747541	0.00111013	0.00147591	0.000979904	TRUE	FALSE
Ethanolamine 3TMS	Ethanolamine	0.0351194	0.0451484	0.065603	0.124274	0.185641	0.141647	0.0558632	0.0749482	0.0444274	0.0389843	0.0193664	0.047101	TRUE	TRUE
Alpha-KetoGlutaric Acid MeOx 2 2TMS	Alpha-ketoglutaric acid	1.42787e-05	1.4663e-05	1.74768e-05	0.0001764	0.000136217	0.000185159	7.92638e-05	8.18409e-05	0.000106025	8.09047e-05	4.65792e-05	5.58831e-05	TRUE	TRUE
Fructose MeOx1 5TMS	Fructose	0.0074794	0.0031355	0.00713601	0.00443453	0.00840492	0.00793793	0.00167495	0.00131167	0.00136958	0.00169792	0.00163036	0.00237732	TRUE	TRUE
Threonine 3TMS	Threonine	0.0148874	0.0151656	0.0179216	0.0218027	0.0255936	0.0243271	0.0172853	0.0185169	0.013859	0.0126253	0.0132266	0.0177638	TRUE	TRUE
Pyroglutamic acid 2TMS	Pyroglutamic acid	0.000880427	0.000858633	0.000908062	0.00155858	0.00216699	0.00193732	0.00116826	0.00110151	0.00118379	0.00149486	0.00131391	0.00150166	TRUE	TRUE
Fructose MeOx2 5TMS + gulonic acid	Fructose	0.00655968	0.00322254	0.00626056	0.00478205	0.00794838	0.00749825	0.00293282	0.0026752	0.00217992	0.00394535	0.00377953	0.00560807	TRUE	FALSE
Galactono-1,4-lactone 4TMS	Galactono-1,4-lactone	0.00655968	0.00322254	0.00626056	0.00478205	0.00794838	0.00749825	0.00293282	0.0026752	0.00217992	0.00394535	0.00377953	0.00560807	TRUE	FALSE
Spermidine 5TMS	Spermidine	0.000710767	0.000560653	0.00078506	0.000358238	0.000506487	0.000379232	0.000715937	0.000833969	0.00060349	0.000451514	0.000455451	0.000428347	TRUE	FALSE
Phosphoric acid, Monomethyl ester 2TMS	Phosphoric ac id	0.000105463	0.000132729	0.000115732	0.000208711	0.000232718	0.000180702	0.00012255	0.000159761	0.000114077	0.00016269	0.000299132	0.000211409	TRUE	FALSE
Threonic acid 4TMS	Threonic acid	0.000251249	0.000205399	0.000372152	0.00072632	0.000990396	0.000945688	0.000600601	0.000565514	0.000402728	0.000653433	0.000712196	0.000625524	TRUE	FALSE
Decanoic acid 1TMS	Decanoic acid	0.000128537	0.000183991	0.000198642	0.000298379	0.000222114	0.000286895	0.000173589	0.000167381	0.000196185	0.000160929	0.000459737	0.000154642	TRUE	FALSE
Threitol 4TMS	Threitol	0.000218122	0.000386134	0.000453105	0.000295482	0.000415596	0.000385957	0.000206655	0.000235462	0.000251624	0.000293813	0.000298666	0.000255689	TRUE	FALSE
Proline 2TMS	Proline	0.0142401	0.0151966	0.0148339	0.0217345	0.0287704	0.0358434	0.0155264	0.0155903	0.0140652	0.010888	0.0168	0.0139109	TRUE	TRUE
Maltose MeOx 1 8TMS	Maltose	0.000111745	0.000114752	0.000131076	0.000190174	0.000175351	0.000177056	0.000160679	0.000155915	0.000133245	0.000141526	0.000251993	0.000118837	TRUE	FALSE
Ornithine 4TMS	Ornithine	0.000325931	0.000243894	0.000340343	0.000462757	0.000527284	0.000471305	0.000428218	0.00038339	0.000337917	0.000304504	0.000450437	0.000298213	TRUE	FALSE
Alpha-KetoGlutaric Acid MeOx 1 2TMS	Alpha-ketoglutaric acid	0.00010175	7.23764e-05	0.00012842	0.000263766	0.000307498	0.000361202	0.00021754	0.000236153	0.000194637	0.000187538	0.00034981	0.000143107	TRUE	FALSE
Phosphoric acid 3TMS	Phosphoric acid	0.00105089	0.000817782	0.000706309	0.00161868	0.00287414	0.00275514	0.00137387	0.00102899	0.00114163	0.00281624	0.00317447	0.00315898	TRUE	FALSE
Tyramine 3TMS	Tyramine	0.000301567	0.000264872	0.000356318	0.000642963	0.000723846	0.000661062	0.000539057	0.000623929	0.000547501	0.000630085	0.000856033	0.000549019	TRUE	FALSE
Putrescine 4TMS	Putrescine	0.00356174	0.00360066	0.00448424	0.00544402	0.00380888	0.00608026	0.00280163	0.00274817	0.00353467	0.00570005	0.00419967	0.00518263	TRUE	FALSE
Glucose MeOx2 5TMS	Glucose	0.00539979	0.00401469	0.00763965	0.000907483	0.00125041	0.00158674	0.00077381	0.000506802	0.000645164	0.000505418	0.000588109	0.000630578	TRUE	TRUE
Methionine 2TMS	Methionine	0.000509123	0.000381471	0.000312276	0.000749779	0.00104362	0.000863927	0.000667398	0.000644223	0.000530777	0.000468928	0.0010784	0.000675787	TRUE	FALSE
Gln derivative 2	Glutamine derivative	0.000134425	0.000188761	0.000161346	0.000242733	0.00044686	0.000363532	0.000202894	0.000162722	0.00017174	0.000140641	0.00038625	0.00022334	TRUE	FALSE
