## Supplementary Table S4 for "Cytosolic GLUCOSE-6-PHOSPHATE DEHYDROGENASE 5 is a key player in redox homeostasis during oxidative stress and in oxidative stress-triggered activation of the salicylic acid pathway": Supplementary Table S4.xlsx

### Sheet: Supptable4
Supplementry Table S4: List of potential G6PD5 interactants with the AGI code of the corresponding gene, the alias (if any), the biological process assigned, the enrichment ratio, the p-value for enrichment.
AGI	Alias	Process assigned	Enrichment Ratio	p value
AT5G40760	G6PD6	Sugar metabolism	128684	4.15633e-06
AT3G54480	SKIP5	Protein processing	6205.54	1.55292e-06
AT4G37870	PCK1	Sugar metabolism	2973.68	6.71474e-05
AT5G44870	LAZ5	Biotic stress	2705.41	0.00681592
AT2G10940	AT2G10940	Lipid transport	2094.44	1.04636e-05
AT4G39260	GRP8	RNA processing	1599.42	9.18288e-07
AT1G45145	TRXh5	Biotic stress	822.24	2.86218e-06
AT2G05380	GRP3S	Others	811.26	5.88597e-05
AT2G05530	AT2G05530	Others	811.26	5.89e-05
AT1G75040	PR5	Biotic stress	805.047	6.24798e-06
AT2G14610	PR1	Biotic stress	735.904	1.10892e-07
AT5G06320	NHL3	Biotic stress	710.91	3.27057e-06
AT1G62170	AT1G62170	Protein processing	682.796	2.09838e-05
AT3G18490	ASPG1	ABA signalling	555.156	1.15466e-05
AT3G51660	MDL3	Biotic stress	526.137	6.63132e-05
AT3G59010	PME61	Cell-wall processing	466.631	0.000698905
AT1G68560	XYL1	Cell-wall processing	462.461	5.95505e-06
AT5G20230	SAG14	Biotic stress	432.155	6.12592e-07
AT5G11420	AT5G11420	Others	411.717	3.81466e-07
AT5G25460	DGR2	Cell-wall processing	411.717	3.81e-07
AT3G24503	ALDH2C4	Cell-wall processing	388.125	6.05834e-06
AT5G20630	GER3	Protein processing	363.128	6.63034e-06
AT2G35860	FLA16	Cell-wall processing	348.904	6.0255e-06
AT2G04780	FLA7	Cell-wall processing	331.501	1.50493e-05
AT5G13490	AAC2	Transport	322.638	1.06258e-05
AT5G59950	ALY1	RNA processing	315.043	2.76053e-08
AT1G24020	MLP423	ABA signalling	297.66	4.11189e-05
AT3G09440	HSP70-3	Heat shock protein	289.767	1.39419e-05
AT4G17520	HLN	RNA processing	281.479	4.31099e-05
AT4G09010	APX4	Redox-related	257.245	8.2196e-06
AT2G29560	ENOC	Sugar metabolism	255.094	1.53275e-05
AT3G60390	HAT3	Auxin signalling	248.521	0.000243741
AT5G02490	Hsp70-2	Heat shock protein	244.173	1.35686e-08
AT1G56410	ERD2	Heat shock protein	244.173	1.36e-08
AT4G11175	AT4G11175	Translation	241.615	8.23458e-06
AT3G04920	eS24z	Translation	234.128	3.23497e-06
AT5G25260	flot2	Membrane trafficking	225.149	4.73e-05
AT5G25250	FLOT1	Membrane trafficking	225.149	4.729e-05
AT5G25610	RD22	ABA signalling	220.856	8.55577e-07
AT1G67700	HHL1	Photosynthesis	220.688	2.0617e-06
AT1G04750	VAMP721	Membrane trafficking	218.477	5.2813e-06
AT2G33120	SAR1	Membrane trafficking	218.477	5.28e-06
AT2G18660	PNP-A	Biotic stress	213.121	2.57376e-06
AT2G30620	HON2	Chromatin processing	211.73	5.3144e-10
AT1G78830	CCLP	Redox-related	198.989	5.71197e-05
AT1G78820	AT1G78820	Others	198.989	5.71e-05
AT4G11010	NDPK3	Nucleotide metabolism	195.671	1.83424e-06
AT4G23900	AT4G23900	Nucleotide metabolism	195.671	1.83e-06
AT4G23895	AT4G23895	Nucleotide metabolism	195.671	1.83e-06
AT2G05920	SBT1.8	Protein processing	186.122	3.42084e-05
AT5G52470	FIB1	Chromatin processing	183.755	0.000494032
AT3G01390	VMA10	Transport	181.868	6.07251e-05
AT2G45180	DRN1	Biotic stress	169.289	0.00631151
AT4G20830	OGOX1	Biotic stress	169.074	2.10525e-06
AT3G04840	eS1z	Translation	163.483	1.69491e-08
AT4G24190	HSP90.7	Heat shock protein	160.573	5.28907e-06
AT4G02010	AT4G02010	Kinase	138.549	2.05428e-07
AT5G54500	FQR1	Auxin signalling	137.53	6.3625e-06
AT4G27270	AT4G27270	Redox-related	137.53	6.36e-06
AT5G43940	GSNOR	Redox-related	137.141	5.09914e-06
AT3G15730	PLDALPHA1	ABA signalling	136.938	4.33788e-05
AT5G42020	BIP2	Heat shock protein	136.193	1.6555e-05
AT1G02920	GSTF7	Redox-related	133.317	2.01848e-05
AT2G45810	RH6	RNA processing	132.689	0.000179479
AT3G61240	RH12	RNA processing	132.689	0.000179479
AT2G37270	RPS5B	Translation	129.561	1.49279e-05
AT2G27730	AT2G27730	Photosynthesis	128.094	5.36919e-05
AT1G74050	eL6x	Translation	115.771	5.26e-06
AT1G74060	eL6y	Translation	115.771	5.26133e-06
AT5G48960	AT5G48960	Nucleotide metabolism	113.095	2.44841e-05
AT1G66970	SVL2	Lipid metabolism	103.415	4.57752e-07
AT4G23100	GSH1	Redox-related	89.231	0.000460797
AT1G59870	PEN3	Biotic stress	87.1914	0.00363494
AT3G16340	ABCG29	Biotic stress	87.1914	0.00363494
AT1G15520	ABCG40	ABA signalling	87.1914	0.00363494
AT1G15210	ABCG35	Transport	87.1914	0.00363493
AT4G01370	MPK4	Kinase	83.8117	0.000128095
AT1G01560	MPK11	Kinase	83.8117	0.000128095
AT3G07320	AT3G07320	Cell-wall processing	75.9079	1.3015e-07
AT1G03060	SPI	Membrane trafficking	62.9491	1.2436e-06
AT2G27530	PGY1	Translation	57.697	4.31644e-05
AT1G27090	AT1G27090	Others	57.5897	0.00478677
AT3G62870	eL8y	Translation	57.1674	0.000437554
AT1G48600	PMEAMT	Lipid metabolism	56.5406	0.000151698
AT1G71695	AT1G71695	Redox-related	56.4542	1.57775e-06
AT2G22780	PMDH1	Lipid metabolism	55.7379	0.00025367
AT1G60780	HAP13	Membrane trafficking	54.2521	1.82768e-05
AT1G10730	AP1M1	Membrane trafficking	54.2521	1.83e-05
AT4G00165	AT4G00165	Lipid transport	51.1821	0.000914893
